# Sensitive untargeted metabolomics via 3-nitrophenylhydrazine derivatization maps gut microbiota-related metabolites across multiple mouse biological compartments

**DOI:** 10.64898/2026.10.27.762144

**Authors:** Qingqing Wu, Li Zhu, Yi Chi, jie Dai

## Abstract

The gut microbiome communicates with distal organs via small molecules, yet systematic tracking of gut microbiota-related metabolites across host compartments remains limited. Although 3-nitrophenylhydrazine (3-NPH) derivatization improves sensitivity for carboxyl-, carbonyl- and phosphate-containing metabolites, the resulting derivatives cannot be identified against conventional spectral libraries. Here, we developed a 3-NPH derivatization-based untargeted metabolomics approach coupled with a purpose-built theoretical spectral library and identified 301 gut microbiota-related metabolites across five compartments of young and adult mice of both sexes. Cross-compartment comparisons revealed compartment-specific compositions and fewer sex-associated differences in serum, liver and brain than in the gut. Spearman correlation analysis along the gut-brain and gut-liver axes identified coordinated metabolite pairs, including glycolysis intermediates and stereochemically diverse fatty-acid derivatives, supporting transmission of gut microbiota-related metabolites to circulation and distal organs. Our approach overcomes the long-standing identification bottleneck of derivatization-based untargeted metabolomics, providing a transferable platform for compartment-resolved mapping of gut microbiota-related metabolites and highlighting the gut-brain and gut-liver axes as routes for microbiota-host metabolite exchange.
