## Supplementary Table 2 for "Sensitive untargeted metabolomics via 3-nitrophenylhydrazine derivatization maps gut microbiota-related metabolites across multiple mouse biological compartments"

### Sheet: Sample_Metadata
sample	tissue	tissue_code	age	sex	group	replicate	mouse_id
N-1-1	Brain	N	Young(2-3wk)	Male	1	1	M1-1
N-1-2	Brain	N	Young(2-3wk)	Male	1	2	M1-2
N-1-3	Brain	N	Young(2-3wk)	Male	1	3	M1-3
N-2-1	Brain	N	Young(2-3wk)	Female	2	1	M2-1
N-2-2	Brain	N	Young(2-3wk)	Female	2	2	M2-2
N-2-3	Brain	N	Young(2-3wk)	Female	2	3	M2-3
N-3-1	Brain	N	Adult(8-10wk)	Male	3	1	M3-1
N-3-2	Brain	N	Adult(8-10wk)	Male	3	2	M3-2
N-3-3	Brain	N	Adult(8-10wk)	Male	3	3	M3-3
N-4-1	Brain	N	Adult(8-10wk)	Female	4	1	M4-1
N-4-2	Brain	N	Adult(8-10wk)	Female	4	2	M4-2
N-4-3	Brain	N	Adult(8-10wk)	Female	4	3	M4-3
MC-1-1	Cecum	MC	Young(2-3wk)	Male	1	1	M1-1
MC-1-2	Cecum	MC	Young(2-3wk)	Male	1	2	M1-2
MC-1-3	Cecum	MC	Young(2-3wk)	Male	1	3	M1-3
MC-2-1	Cecum	MC	Young(2-3wk)	Female	2	1	M2-1
MC-2-2	Cecum	MC	Young(2-3wk)	Female	2	2	M2-2
MC-2-3	Cecum	MC	Young(2-3wk)	Female	2	3	M2-3
MC-3-1	Cecum	MC	Adult(8-10wk)	Male	3	1	M3-1
MC-3-2	Cecum	MC	Adult(8-10wk)	Male	3	2	M3-2
MC-3-3	Cecum	MC	Adult(8-10wk)	Male	3	3	M3-3
MC-4-1	Cecum	MC	Adult(8-10wk)	Female	4	1	M4-1
MC-4-2	Cecum	MC	Adult(8-10wk)	Female	4	2	M4-2
MC-4-3	Cecum	MC	Adult(8-10wk)	Female	4	3	M4-3
FB-1-1	Feces	FB	Young(2-3wk)	Male	1	1	M1-1
FB-1-2	Feces	FB	Young(2-3wk)	Male	1	2	M1-2
FB-1-3	Feces	FB	Young(2-3wk)	Male	1	3	M1-3
FB-2-1	Feces	FB	Young(2-3wk)	Female	2	1	M2-1
FB-2-2	Feces	FB	Young(2-3wk)	Female	2	2	M2-2
FB-2-3	Feces	FB	Young(2-3wk)	Female	2	3	M2-3
FB-3-1	Feces	FB	Adult(8-10wk)	Male	3	1	M3-1
FB-3-2	Feces	FB	Adult(8-10wk)	Male	3	2	M3-2
FB-3-3	Feces	FB	Adult(8-10wk)	Male	3	3	M3-3
FB-4-1	Feces	FB	Adult(8-10wk)	Female	4	1	M4-1
FB-4-2	Feces	FB	Adult(8-10wk)	Female	4	2	M4-2
FB-4-3	Feces	FB	Adult(8-10wk)	Female	4	3	M4-3
G-1-1	Liver	G	Young(2-3wk)	Male	1	1	M1-1
G-1-2	Liver	G	Young(2-3wk)	Male	1	2	M1-2
G-1-3	Liver	G	Young(2-3wk)	Male	1	3	M1-3
G-2-1	Liver	G	Young(2-3wk)	Female	2	1	M2-1
G-2-2	Liver	G	Young(2-3wk)	Female	2	2	M2-2
G-2-3	Liver	G	Young(2-3wk)	Female	2	3	M2-3
G-3-1	Liver	G	Adult(8-10wk)	Male	3	1	M3-1
G-3-2	Liver	G	Adult(8-10wk)	Male	3	2	M3-2
G-3-3	Liver	G	Adult(8-10wk)	Male	3	3	M3-3
G-4-1	Liver	G	Adult(8-10wk)	Female	4	1	M4-1
G-4-2	Liver	G	Adult(8-10wk)	Female	4	2	M4-2
G-4-3	Liver	G	Adult(8-10wk)	Female	4	3	M4-3
XQ-1-1	Serum	XQ	Young(2-3wk)	Male	1	1	M1-1
XQ-1-2	Serum	XQ	Young(2-3wk)	Male	1	2	M1-2
XQ-1-3	Serum	XQ	Young(2-3wk)	Male	1	3	M1-3
XQ-2-1	Serum	XQ	Young(2-3wk)	Female	2	1	M2-1
XQ-2-2	Serum	XQ	Young(2-3wk)	Female	2	2	M2-2
XQ-2-3	Serum	XQ	Young(2-3wk)	Female	2	3	M2-3
XQ-3-1	Serum	XQ	Adult(8-10wk)	Male	3	1	M3-1
XQ-3-2	Serum	XQ	Adult(8-10wk)	Male	3	2	M3-2
XQ-3-3	Serum	XQ	Adult(8-10wk)	Male	3	3	M3-3
XQ-4-1	Serum	XQ	Adult(8-10wk)	Female	4	1	M4-1
XQ-4-2	Serum	XQ	Adult(8-10wk)	Female	4	2	M4-2
XQ-4-3	Serum	XQ	Adult(8-10wk)	Female	4	3	M4-3
