## Supplementary Table 1 for "Sensitive untargeted metabolomics via 3-nitrophenylhydrazine derivatization maps gut microbiota-related metabolites across multiple mouse biological compartments"

### Sheet: Age
Age-associated metabolites (Adult vs. Young)
Direction	Metabolite	Compartment	log2(Adult/Young)	p-value
Higher in Young (Down)	7-iso-cucurbic acid	Serum	-4.14171	0.0021645
	2b,3a,7a,12a-Tetrahydroxy-5b-cholanoic acid	Feces	-4.11384	0.004329
	Traumatic acid	Cecum	-4.0348	0.00865801
	7-iso-cucurbic acid	Liver	-3.58704	0.00952381
	5-Acetylamino-6-formylamino-3-methyluracil	Brain	-3.02963	0.00865801
	Ribothymidine	Serum	-3.01704	0.0021645
	N-Acetyl-glucosamine 1-phosphate	Serum	-2.96905	0.0021645
	Sulfoacetaldehyde	Serum	-2.68918	0.0021645
	2b,3a,7a,12a-Tetrahydroxy-5b-cholanoic acid	Cecum	-2.64094	0.0151515
	Traumatic acid	Serum	-2.57743	0.015873
Higher in Adult (Up)	Ficifuranone B	Feces	3.09579	0.00865801
	N-Phenylacetylglycine	Feces	3.23724	0.004329
	cis-Aconitic acid	Feces	3.31538	0.004329
	Prolipyrone C	Feces	3.53664	0.004329
	Orotic acid	Feces	3.64397	0.0021645
	N-Carboxyethyl-g-aminobutyric acid	Feces	4.08933	0.00952381
	PA(15:0/12:0)	Feces	4.12952	0.0021645
	PA(15:0/12:0)	Liver	4.49155	0.0021645
	Cinnamoylglycine	Feces	4.9252	0.0238095
	Indoleglycollic acid	Feces	5.54475	0.00793651

### Sheet: Sex
Sex-associated metabolites (Female vs. Male)
Direction	Metabolite	Compartment	log2(Female/Male)	p-value
Higher in Male (Down)	Coniferyl aldehyde	Cecum	-3.82552	0.0021645
	leukotriene A4	Feces	-3.81624	0.0285714
	Phenylpyruvic acid	Cecum	-3.59021	0.00865801
	acetylacetone	Cecum	-3.22498	0.0021645
	Deoxycholylglycine	Cecum	-2.97621	0.0190476
	D-fructose 1-phosphate	Cecum	-2.88604	0.00865801
	N-Acetyl-D-valine	Cecum	-2.70715	0.004329
	Turanose	Cecum	-2.57811	0.025974
	3,5-Dimethylorsellinic acid	Cecum	-2.51282	0.0411255
	Sulfoacetaldehyde	Cecum	-2.47416	0.00865801
Higher in Female (Up)	N-acetyl-D-proline	Feces	1.70643	0.0151515
	Ribothymidine	Feces	1.74644	0.025974
	Dodecanoly-phosphate (n-C12:0)	Feces	1.75224	0.025974
	Cholestenone	Feces	1.80299	0.0021645
	Alternatone A	Liver	1.8461	0.00865801
	4-amino-4-deoxychorismic acid	Feces	1.85745	0.0151515
	zymosterol intermediate 1b	Feces	2.78047	0.0238095
	3-Hydroxymethylglutaric acid	Feces	2.82244	0.0021645
	PA(15:0/12:0)	Cecum	3.29984	0.0285714
	N-Formyl-L-glutamate	Feces	4.00627	0.025974
